# *APOE* genotype affects the composition of secreted apoE lipoprotein particles and cellular lipid profiles in pericytes

**DOI:** 10.64898/2026.11.16.766920

**Authors:** Evelina Voloviceva, Sandra Goetze, Safiyo Haji Abukar, Stephanie Hausler, Annika Jagels, Alaa Othman, Arnold von Eckardstein, Jérôme Robert

**Affiliations:** Institute of Clinical Chemistry, University Hospital of Zurich, University of Zurich, Zurich, Switzerland; BioMed Program, Life Science Zurich Graduate School, University of Zurich, Zurich, Switzerland; Swiss Multi-Omics Center, ETH Zurich, Zurich, Switzerland; Institute of Molecular and Translational Medicine, ETH Zurich, Zurich, Switzerland; Swiss Institute of Bioinformatics, Lausanne, Switzerland; Functional Genomics Center Zurich, ETH Zurich and University of Zurich, Zurich, Switzerland

## Abstract

Impairment of the blood-brain barrier (BBB) is often observed in Alzheimer’s disease patients, especially those who carry the *APOE4* allele of apolipoprotein E. Brain pericytes are crucial for maintaining the BBB. Yet, the mechanisms linking *APOE* genetic variation to pericyte-mediated pathologies are not fully understood. Given the importance of pericyte-secreted factors in cerebrovascular homeostasis, we hypothesized that the protein and lipid compositions of pericyte-secreted apoE lipoproteins (LpEs) would differ depending on the *APOE* genotype. Using liquid chromatography-mass spectrometry, we investigated the lipid and protein components of LpEs secreted by human induced pluripotent stem cell-derived *APOE-*isogenic pericytes.

Our results demonstrate that *APOE2/E2*, *APOE3/E3*, and *APOE4/E4* pericytes secrete LpEs with distinct lipid and protein compositions. ApoE4 particles (LpE4) have high total lipid levels, LpE3 are enriched in ether-linked phospholipids, and LpE2 in ester-linked phosphatidylcholines and short-chain sphingomyelins. Extracellular matrix proteins are highly represented in LpE4, followed by LpE2. In particular, fibronectin is abundant in LpE4 and LpE2, but not in LpE3. While cellular lipid levels and lipid subclass compositions also differ between *APOE*-isogenic pericytes, they do not mirror the lipid profiles of secreted LpE. The most differentially abundant cellular lipid subclasses include triglycerides, sphingomyelins, glycosphingolipids (Hex3Cer, Hex2Cer, HexCer), and ceramides.

In conclusion, the composition of pericyte-secreted LpEs varies by *APOE* genotype, suggesting distinct functions in brain homeostasis and neurodegenerative disease. Differences in cellular lipids further suggest *APOE*-mediated changes in lipid metabolism, highlighting the role of vascular cells in brain health and disease.
