## Supplementary material for "*APOE* genotype affects the composition of secreted apoE lipoprotein particles and cellular lipid profiles in pericytes": Sup. File 3. Rel abundance LpE lipids

### Sheet: Lpe2_lipids
Group	Lipid	mean_percent	sd_percent	n_replicates	cum_abundance
APOE2	PC(36:1)	23.4363	0.66679	3	0.234363
APOE2	PC(32:0)	15.0532	0.669709	3	0.384895
APOE2	PC(34:1)	14.1762	0.286257	3	0.526657
APOE2	PC(32:1) (1)	9.78955	0.0417809	3	0.624552
APOE2	SM(34:1)	7.59129	0.220118	3	0.700465
APOE2	PC(36:2)	4.57196	0.143854	3	0.746185
APOE2	PC(38:4)	4.28173	0.112594	3	0.789002
APOE2	PC(32:2)	3.0471	0.351438	3	0.819473
APOE2	PC(32:1)	2.9798	0.0802712	3	0.849271
APOE2	PC(36:4)	1.77619	0.168159	3	0.867033
APOE2	SM(42:1)	1.19088	0.0396092	3	0.878942
APOE2	SM(36:1)	1.06346	0.0340145	3	0.889577
APOE2	PE(36:1)	1.04849	0.0464219	3	0.900062
APOE2	SM(40:1)	1.04253	0.0241954	3	0.910487
APOE2	PE(36:2)	1.03168	0.136827	3	0.920804
APOE2	PE(O-38:5)	0.995709	0.199681	3	0.930761
APOE2	PC(36:4) (1)	0.99521	0.0942205	3	0.940713
APOE2	PS(36:1)	0.971888	0.0947307	3	0.950432
APOE2	SM(42:2) (1)	0.521111	0.0325593	3	0.955643
APOE2	PC(32:1) (2)	0.471438	0.0352773	3	0.960357
APOE2	PC(O-32:1)	0.338868	0.112878	3	0.963746
APOE2	PC(34:2) (1)	0.336774	0.0151082	3	0.967114
APOE2	TG(52:1)	0.227543	0.011426	3	0.969389
APOE2	PC(36:3)	0.216555	0.0119143	3	0.971555
APOE2	PC(34:2)	0.207639	0.0376201	3	0.973631
APOE2	SM(34:1) (1)	0.200114	0.0200425	3	0.975632
APOE2	PC(O-36:2)	0.199077	0.0407813	3	0.977623
APOE2	TG(50:1)	0.18612	0.00310169	3	0.979484
APOE2	PC(O-32:1) (1)	0.183234	0.00582585	3	0.981316
APOE2	PI(38:3)	0.183028	0.0710426	3	0.983147
APOE2	TG(54:2)	0.181718	0.0162411	3	0.984964
APOE2	TG(50:3)	0.179104	0.0332086	3	0.986755
APOE2	PE(O-36:2)	0.157582	0.0527978	3	0.988331
APOE2	PC(O-38:4)	0.144324	0.0556406	3	0.989774
APOE2	TG(54:4)	0.132457	0.0348371	3	0.991099
APOE2	TG(52:3)	0.129895	0.011818	3	0.992398
APOE2	PC(O-34:2)	0.114154	0.0207676	3	0.993539
APOE2	TG(54:3)	0.111009	0.01295	3	0.994649
APOE2	TG(52:2)	0.0981364	0.00533541	3	0.995631
APOE2	PE(O-38:4)	0.0865551	0.0224467	3	0.996496
APOE2	PE(O-36:3)	0.0772691	0.00736427	3	0.997269
APOE2	PC(O-38:5)	0.0706245	0.0123365	3	0.997975
APOE2	PC(O-36:0)	0.0512512	0.00642846	3	0.998488
APOE2	PC(O-40:2)	0.050908	0.00638541	3	0.998997
APOE2	PC(O-40:1)	0.0502017	0.00671237	3	0.999499
APOE2	PC(O-38:0)	0.0501349	0.00614286	3	1

### Sheet: LpE2_class
Group	Class	percent
APOE2	PC	81.3396
APOE2	SM	11.6094
APOE2	PE	2.08017
APOE2	PE-O	1.31712
APOE2	PC-O	1.25278
APOE2	TG	1.24598
APOE2	PS	0.971888
APOE2	PI	0.183028

### Sheet: LpE3_lipids
Group	Lipid	mean_percent	sd_percent	n_replicates	cum_abundance
APOE3	PC(36:1)	22.662	1.99944	3	0.22662
APOE3	PC(34:1)	11.8941	0.27637	3	0.345561
APOE3	PC(32:0)	10.2	0.931799	3	0.447561
APOE3	PC(36:2)	6.56192	0.198684	3	0.513181
APOE3	PC(32:1) (1)	5.75291	0.376034	3	0.57071
APOE3	PC(38:4)	5.54125	1.36131	3	0.626122
APOE3	SM(34:1)	4.48326	0.434054	3	0.670955
APOE3	PC(O-36:2)	3.69951	0.133889	3	0.70795
APOE3	PC(36:4)	2.25212	0.240438	3	0.730471
APOE3	PE(36:2)	2.09359	0.279393	3	0.751407
APOE3	PC(32:1)	1.92537	0.0924159	3	0.770661
APOE3	SM(36:1)	1.67203	0.0903187	3	0.787381
APOE3	PS(36:1)	1.49108	0.726903	3	0.802292
APOE3	SM(40:1)	1.42983	0.0100703	3	0.81659
APOE3	PE(36:1)	1.30105	0.0743374	3	0.829601
APOE3	PC(36:4) (1)	1.26187	0.134719	3	0.842219
APOE3	PC(O-32:1)	1.20418	0.211448	3	0.854261
APOE3	SM(42:1)	1.10957	0.0887493	3	0.865357
APOE3	PE(O-38:5)	1.00305	0.143499	3	0.875387
APOE3	PE(O-38:4)	0.991512	0.133297	3	0.885302
APOE3	PC(32:2)	0.976147	0.19858	3	0.895064
APOE3	PC(O-38:4)	0.942803	0.0360485	3	0.904492
APOE3	PC(O-32:1) (1)	0.888263	0.127327	3	0.913374
APOE3	PE(O-36:2)	0.760045	0.121681	3	0.920975
APOE3	PI(38:3)	0.586005	0.122129	3	0.926835
APOE3	SM(34:1) (1)	0.58415	0.043275	3	0.932676
APOE3	PC(O-38:5)	0.573532	0.024219	3	0.938412
APOE3	TG(54:2)	0.525128	0.0742885	3	0.943663
APOE3	SM(42:2) (1)	0.474255	0.0546049	3	0.948406
APOE3	PC(34:2) (1)	0.431496	0.0439418	3	0.952721
APOE3	TG(50:3)	0.426641	0.137431	3	0.956987
APOE3	PE(O-36:3)	0.419465	0.0595701	3	0.961182
APOE3	PC(O-34:2)	0.391575	0.0881544	3	0.965097
APOE3	TG(54:4)	0.381666	0.157205	3	0.968914
APOE3	TG(52:1)	0.375805	0.107523	3	0.972672
APOE3	PC(O-40:1)	0.37489	0.198199	3	0.976421
APOE3	TG(50:1)	0.314635	0.0857339	3	0.979567
APOE3	TG(54:3)	0.314001	0.0795983	3	0.982707
APOE3	PC(36:3)	0.307957	0.0566643	3	0.985787
APOE3	TG(52:3)	0.297434	0.107691	3	0.988761
APOE3	PC(O-36:0)	0.289732	0.0610922	3	0.991659
APOE3	PC(O-40:2)	0.272936	0.0783283	3	0.994388
APOE3	TG(52:2)	0.222277	0.0539518	3	0.996611
APOE3	PC(O-38:0)	0.124201	0.0290182	3	0.997853
APOE3	PC(32:1) (2)	0.12015	0.0542644	3	0.999054
APOE3	PC(34:2)	0.0945767	0.00457774	3	1

### Sheet: LpE3_class
Group	Class	percent
APOE3	PC	69.9819
APOE3	SM	9.75309
APOE3	PC-O	8.76162
APOE3	PE	3.39464
APOE3	PE-O	3.17407
APOE3	TG	2.85759
APOE3	PS	1.49108
APOE3	PI	0.586005

### Sheet: LpE4_lipids
Group	Lipid	mean_percent	sd_percent	n_replicates	cum_abundance
APOE4	PC(32:0)	14.4697	0.65333	3	0.144697
APOE4	PC(34:1)	14.1799	0.444148	3	0.286496
APOE4	PC(36:1)	13.3707	0.72125	3	0.420203
APOE4	PC(32:1) (1)	9.15785	0.231225	3	0.511782
APOE4	PC(36:2)	6.43191	0.478719	3	0.576101
APOE4	PC(32:1)	6.00107	1.27828	3	0.636112
APOE4	SM(34:1)	4.47612	0.222886	3	0.680873
APOE4	PC(32:2)	3.77991	0.453106	3	0.718672
APOE4	PC(O-36:2)	2.19491	0.140764	3	0.740621
APOE4	PS(36:1)	2.05134	0.222238	3	0.761134
APOE4	PE(36:2)	2.03902	0.148134	3	0.781524
APOE4	PC(38:4)	1.8333	0.12347	3	0.799857
APOE4	PC(O-32:1)	1.69122	0.879251	3	0.81677
APOE4	PE(36:1)	1.52472	0.0965979	3	0.832017
APOE4	SM(42:1)	1.00124	0.0726888	3	0.842029
APOE4	PC(36:4)	0.960777	0.118431	3	0.851637
APOE4	PC(34:2) (1)	0.926739	0.0396353	3	0.860904
APOE4	PE(O-38:5)	0.881989	0.193894	3	0.869724
APOE4	PC(O-38:4)	0.846907	0.118716	3	0.878193
APOE4	PC(O-40:1)	0.790909	0.104226	3	0.886103
APOE4	PI(38:3)	0.789256	0.0711637	3	0.893995
APOE4	PC(O-32:1) (1)	0.668125	0.136277	3	0.900676
APOE4	SM(40:1)	0.650486	0.0156059	3	0.907181
APOE4	PE(O-36:3)	0.631187	0.141862	3	0.913493
APOE4	TG(54:2)	0.619648	0.0178742	3	0.91969
APOE4	SM(36:1)	0.600918	0.0163277	3	0.925699
APOE4	PE(O-36:2)	0.592958	0.124745	3	0.931628
APOE4	PC(36:4) (1)	0.55056	0.0387036	3	0.937134
APOE4	PC(O-38:5)	0.549965	0.0324875	3	0.942634
APOE4	TG(52:1)	0.517767	0.00290498	3	0.947811
APOE4	TG(50:1)	0.499899	0.0140981	3	0.95281
APOE4	TG(50:3)	0.489413	0.0341408	3	0.957704
APOE4	TG(52:3)	0.455291	0.0324131	3	0.962257
APOE4	SM(34:1) (1)	0.410057	0.00630398	3	0.966358
APOE4	TG(52:2)	0.360374	0.00493928	3	0.969962
APOE4	PE(O-38:4)	0.345977	0.087051	3	0.973421
APOE4	TG(54:3)	0.334568	0.0234948	3	0.976767
APOE4	SM(42:2) (1)	0.313661	0.0236123	3	0.979904
APOE4	PC(O-34:2)	0.310235	0.0620073	3	0.983006
APOE4	PC(O-40:2)	0.30617	0.0579079	3	0.986068
APOE4	PC(O-36:0)	0.283003	0.0116356	3	0.988898
APOE4	TG(54:4)	0.256725	0.0990962	3	0.991465
APOE4	PC(32:1) (2)	0.249525	0.0248871	3	0.99396
APOE4	PC(O-38:0)	0.240049	0.0184332	3	0.996361
APOE4	PC(36:3)	0.223825	0.0258896	3	0.998599
APOE4	PC(34:2)	0.140104	0.00362146	3	1

### Sheet: LpE4_class
Group	Class	percent
APOE4	PC	72.2759
APOE4	PC-O	7.88149
APOE4	SM	7.45248
APOE4	PE	3.56374
APOE4	TG	3.53369
APOE4	PE-O	2.45211
APOE4	PS	2.05134
APOE4	PI	0.789256
