## Supplementary material for "*APOE* genotype affects the composition of secreted apoE lipoprotein particles and cellular lipid profiles in pericytes": Sup. File 5. Rel abundance LpE proteins

### Sheet: LpE2_proteins
Name	E2_rel_abundance	E2_percent	E2_cum_abundance
FN1	0.839397	83.9397	0.839397
APOE	0.0751134	7.51134	0.914511
ACTB	0.0193555	1.93555	0.933866
THBS1	0.0168951	1.68951	0.950761
COL1A2	0.0167147	1.67147	0.967476
AGRN	0.00886444	0.886444	0.97634
CCDC80	0.00531116	0.531116	0.981652
HSPG2	0.00347583	0.347583	0.985127
COL18A1	0.00210353	0.210353	0.987231
ANXA2	0.00174318	0.174318	0.988974
ACTA1	0.00161983	0.161983	0.990594
LOXL2	0.00154846	0.154846	0.992142
SFRP1	0.00154739	0.154739	0.99369
MYH9	0.00125264	0.125264	0.994942
F5	0.000954597	0.0954597	0.995897
AHCY	0.000878696	0.0878696	0.996776
LAMC1	0.000459386	0.0459386	0.997235
MFGE8	0.00034601	0.034601	0.997581
ITGB1	0.000266393	0.0266393	0.997848
COL4A2	0.000244694	0.0244694	0.998092
LAMB1	0.000242365	0.0242365	0.998335
BGN	0.000212274	0.0212274	0.998547
LAMA5	0.00019557	0.019557	0.998742
NT5E	0.000165272	0.0165272	0.998908
PLOD1	0.000135557	0.0135557	0.999043
F13A1	0.000109923	0.0109923	0.999153
PHB2	9.20077e-05	0.00920077	0.999245
RGN	7.06066e-05	0.00706066	0.999316
P4HB	5.51256e-05	0.00551256	0.999371
VDAC1	5.09892e-05	0.00509892	0.999422
SLC25A6	4.81411e-05	0.00481411	0.99947
CPA1	4.67769e-05	0.00467769	0.999517
ITGA2	4.3504e-05	0.0043504	0.99956
ETFA	4.1672e-05	0.0041672	0.999602
VDAC2	3.79593e-05	0.00379593	0.99964
ACTN1	3.64793e-05	0.00364793	0.999676
SNRPD3	3.37386e-05	0.00337386	0.99971
ANXA1	3.29749e-05	0.00329749	0.999743
CAPNS1	3.2914e-05	0.0032914	0.999776
CALR	2.95659e-05	0.00295659	0.999806
NAP1L1	2.77218e-05	0.00277218	0.999833
COX7A2	2.68449e-05	0.00268449	0.99986
PDIA6	2.6381e-05	0.0026381	0.999887
NPM1	2.2841e-05	0.0022841	0.999909
GPC4	1.91245e-05	0.00191245	0.999929
IDH2	1.80406e-05	0.00180406	0.999947
FLNB	1.61414e-05	0.00161414	0.999963
PDIA3	1.39121e-05	0.00139121	0.999977
PFKP	1.38062e-05	0.00138062	0.99999
SLC2A3	9.51798e-06	0.000951798	1

### Sheet: LpE3_proteins
Name	E3_rel_abundance	E3_percent	E3_cum_abundance
APOE	0.733342	73.3342	0.733342
ACTB	0.110712	11.0712	0.844055
FN1	0.0460782	4.60782	0.890133
MYH9	0.0233123	2.33123	0.913445
ACTA1	0.0175242	1.75242	0.930969
AHCY	0.0166972	1.66972	0.947667
THBS1	0.0165602	1.65602	0.964227
ANXA2	0.00743215	0.743215	0.971659
NPM1	0.00675955	0.675955	0.978418
F5	0.00447348	0.447348	0.982892
VDAC1	0.00344325	0.344325	0.986335
ANXA1	0.00175102	0.175102	0.988086
CALR	0.00121299	0.121299	0.989299
MFGE8	0.00117354	0.117354	0.990473
F13A1	0.00106991	0.106991	0.991543
VDAC2	0.00063893	0.063893	0.992182
CCDC80	0.000471439	0.0471439	0.992653
RGN	0.000426172	0.0426172	0.993079
P4HB	0.000421593	0.0421593	0.993501
NAP1L1	0.000393423	0.0393423	0.993894
ITGB1	0.000341234	0.0341234	0.994235
ACTN1	0.000330595	0.0330595	0.994566
PDIA3	0.000330022	0.0330022	0.994896
LAMA5	0.000326358	0.0326358	0.995222
CPA1	0.000304961	0.0304961	0.995527
LOXL2	0.000288835	0.0288835	0.995816
PLOD1	0.000283977	0.0283977	0.9961
GPC4	0.000274245	0.0274245	0.996374
PFKP	0.000270936	0.0270936	0.996645
FLNB	0.000243059	0.0243059	0.996888
PHB2	0.000239335	0.0239335	0.997128
LAMB1	0.000238036	0.0238036	0.997366
IDH2	0.000211121	0.0211121	0.997577
COL4A2	0.000204468	0.0204468	0.997781
HSPG2	0.000202129	0.0202129	0.997984
SLC2A3	0.000196702	0.0196702	0.99818
SLC25A6	0.000191153	0.0191153	0.998371
ETFA	0.0001901	0.01901	0.998561
CAPNS1	0.000187256	0.0187256	0.998749
COL1A2	0.000183707	0.0183707	0.998932
SNRPD3	0.000157274	0.0157274	0.99909
NT5E	0.000145455	0.0145455	0.999235
BGN	0.00014066	0.014066	0.999376
COX7A2	0.000139226	0.0139226	0.999515
PDIA6	0.000137162	0.0137162	0.999652
LAMC1	0.000119573	0.0119573	0.999772
ITGA2	8.11539e-05	0.00811539	0.999853
SFRP1	5.77664e-05	0.00577664	0.999911
COL18A1	5.66178e-05	0.00566178	0.999967
AGRN	3.2664e-05	0.0032664	1

### Sheet: LpE4_proteins
Name	E4_rel_abundance	E4_percent	E4_cum_abundance
FN1	0.668658	66.8658	0.668658
APOE	0.127596	12.7596	0.796253
ACTB	0.0981054	9.81054	0.894359
MYH9	0.0230847	2.30847	0.917443
ANXA2	0.0178954	1.78954	0.935339
ACTA1	0.0136448	1.36448	0.948984
THBS1	0.0130362	1.30362	0.96202
ANXA1	0.00375135	0.375135	0.965771
FLNB	0.00343577	0.343577	0.969207
COL1A2	0.00289105	0.289105	0.972098
AHCY	0.00192649	0.192649	0.974025
P4HB	0.001891	0.1891	0.975916
VDAC1	0.00179338	0.179338	0.977709
LAMA5	0.00173595	0.173595	0.979445
ACTN1	0.00167623	0.167623	0.981121
CALR	0.0012795	0.12795	0.982401
PDIA3	0.00125915	0.125915	0.98366
LAMC1	0.0012253	0.12253	0.984885
COL4A2	0.00118133	0.118133	0.986066
F5	0.00118048	0.118048	0.987247
PFKP	0.00105028	0.105028	0.988297
COL18A1	0.00100142	0.100142	0.989299
HSPG2	0.000963913	0.0963913	0.990262
AGRN	0.000907418	0.0907418	0.99117
ITGB1	0.000862555	0.0862555	0.992032
VDAC2	0.000847071	0.0847071	0.99288
GPC4	0.000664319	0.0664319	0.993544
LAMB1	0.000649575	0.0649575	0.994193
MFGE8	0.000627676	0.0627676	0.994821
PDIA6	0.000596372	0.0596372	0.995417
PLOD1	0.00053387	0.053387	0.995951
PHB2	0.000478636	0.0478636	0.99643
IDH2	0.000378891	0.0378891	0.996809
CAPNS1	0.000357862	0.0357862	0.997167
ITGA2	0.000316618	0.0316618	0.997483
SLC25A6	0.000285737	0.0285737	0.997769
SFRP1	0.000272585	0.0272585	0.998042
SLC2A3	0.000248405	0.0248405	0.99829
COX7A2	0.00020273	0.020273	0.998493
ETFA	0.000199339	0.0199339	0.998692
LOXL2	0.000196923	0.0196923	0.998889
F13A1	0.000191752	0.0191752	0.999081
NAP1L1	0.00018572	0.018572	0.999267
NPM1	0.000179008	0.0179008	0.999446
SNRPD3	0.000158072	0.0158072	0.999604
RGN	0.000130736	0.0130736	0.999734
NT5E	0.000110086	0.0110086	0.999844
CPA1	6.62784e-05	0.00662784	0.999911
CCDC80	4.96817e-05	0.00496817	0.99996
BGN	3.96261e-05	0.00396261	1
