## Supplementary material for "*APOE* genotype affects the composition of secreted apoE lipoprotein particles and cellular lipid profiles in pericytes": Sup. Table 1. CSF LpE lipids comparison

### Sheet: lipids in CSF
Lipid	Presence in CSF-derived LpE (10.64898/2026.09.07.749850)
SM(42:2;O2)	yes
PC(O-38:5)	yes
SM(34:1;O2)	yes
PC(36:2)	yes
SM(36:1;O2)	yes
PC(32:0)	yes
PC(O-36:2)	yes
PC(O-32:1)	yes
SM(42:1;O2)	yes
PC(34:2)	yes
PC(38:4)	yes
PC(32:2)	yes
PC(32:1)	yes
PE(36:2)	yes
PC(36:4)	yes
PC(O-34:2)	yes
PC(34:1)	yes
PC(O-38:4)	yes
PC(36:3)	yes
PC(36:1)	yes
PE(O-36:3)	yes
PE(O-36:2)	yes
PE(O-38:5)	yes
TG(52:3)	no
PS(36:1)	no
TG(52:2)	no
TG(52:1)	no
PE(36:1)	no
PI(38:3)	no
TG(54:3)	no
SM(40:1;O2)	no
TG(50:1)	no
PC(O-40:1)	no
PC(O-40:2)	no
TG(54:4)	no
TG(50:3)	no
TG(54:2)	no
PC(O-36:0)	no
PE(O-38:4)	no
PC(O-38:0)	no
