## Supplementary material for "*APOE* genotype affects the composition of secreted apoE lipoprotein particles and cellular lipid profiles in pericytes": Sup. Table 2. CSF LpE proteins comparison

### Sheet: proteins in CSF
Gene name	Protein name (Uniprot)	Presence in CSF-derived LpE (10.64898/2026.09.07.749850)	Presence in CSF lipoproteins (10.1126/sciadv.adi5571)	Presence in CSF lipoproteins (10.1016/j.jlr.2025.100865)
APOE	P02649	yes	yes	yes
F5	P12259	yes	yes	yes
FN1	P02751	yes	yes	yes
ANXA2	P07355	yes	no	yes
HSPG2	P98160	no	yes	yes
COL1A2	P08123	no	yes	yes
ACTB	P60709	yes	no	yes
CALR	P27797	no	yes	no
MFGE8	Q08431	yes	no	no
AHCY	P23526	yes	no	no
LAMC1	P11047	yes	no	no
THBS1	P07996	yes	no	no
MYH9	P35579	yes	no	no
SFRP1	Q8N474	yes	no	no
RGN	Q15493	no	no	no
ANXA1	P04083	no	no	no
VDAC2	P45880	no	no	no
VDAC1	P21796	no	no	no
SNRPD3	P62318	no	no	no
PDIA3	P30101	no	no	no
FLNB	O75369	no	no	no
PDIA6	Q15084	no	no	no
GPC4	O75487	no	no	no
SLC2A3	P11169	no	no	no
NAP1L1	P55209	no	no	no
P4HB	P07237	no	no	no
PFKP	Q01813	no	no	no
ACTN1	P12814	no	no	no
F13A1	P00488	no	no	no
CAPNS1	P04632	no	no	no
ITGB1	P05556	no	no	no
ETFA	P13804	no	no	no
LAMB1	P07942	no	no	no
LAMA5	O15230	no	no	no
IDH2	P48735	no	no	no
PLOD1	Q02809	no	no	no
COL4A2	P08572	no	no	no
BGN	P21810	no	no	no
NT5E	P21589	no	no	no
AGRN	O00468	no	no	no
COL18A1	P39060	no	no	no
NPM1	P06748	no	no	no
SLC25A6	P12236	no	no	no
COX7A2	P14406	no	no	no
CPA1	P15085	no	no	no
ITGA2	P17301	no	no	no
ACTA1	P68133	no	no	no
CCDC80	Q76M96	no	no	no
PHB2	Q99623	no	no	no
LOXL2	Q9Y4K0	no	no	no
